# PDZ and LIM domain protein 2 plays dual and context-dependent roles in breast cancer development

**DOI:** 10.1101/2020.01.27.920199

**Authors:** Josef Maryas, Jan Pribyl, Pavla Bouchalova, Petr Skladal, Pavel Bouchal

**Author notes:** Corresponding author: Pavel Bouchal, Ph.D. Masaryk University Faculty of Science, Department of Biochemistry Kamenice 5, 62500 Brno Czech Republic.

## Abstract

**Background:** PDZ and LIM domain protein 2 (PDLIM2) is a cytoskeletal and nuclear effector that regulates the activity of several transcription factors (e.g., NF-κB, STAT), and its deregulation has been associated with oncogenesis. Our recent study identified PDLIM2 as a protein associated with the lymph node metastasis of low grade luminal A breast cancer tissues. Here, we aim to understand this association at the molecular and cellular levels.

**Methods:** To investigate the link between PDLIM2 and epithelial-to-mesenchymal transition (EMT), stably transduced MCF7-PDLIM2 cells, and MCF7 or MCF10A cells with PDLIM2 protein levels modified using siRNA or *PDLIM2* gene carrying plasmid, were used. Additionally, MCF7 and MCF10A cells were exposed to hypoxic conditions and TGFβ1 treatment. EMT was monitored using immunoblotting of EMT markers and atomic force microscopy (AFM). The role of PDLIM2 in cell migration and/or invasion was investigated using Transwell assay and xCELLigence system.

**Results:** First, we observe a positive effect of PDLIM2 overexpression on EMT in MCF7 cells, a model of luminal A tumors, using EMT markers and AFM. On the other hand, PDLIM2 helps to maintain the epithelial phenotype in MCF10A cells, a model of normal breast epithelial cells. Second, we find that exposure of the MCF7 cells to hypoxic conditions increases levels of PDLIM2 and carbonic anhydrase-9 (CA-9), a marker of the response to hypoxia. However, none of these effects are observed in the MCF10A cells. Third, PDLIM2 overexpression promotes migration, invasion, and proliferation and decreases adhesion of the MCF7 cells, but an opposite effect is observed in the MCF10A cells.

**Conclusions:** Our data indicate that PDLIM2 plays a dual role: (i) as an EMT-supporting and hypoxia-responding oncoprotein in luminal breast cancer cells, and (ii) as an epithelial phenotype-maintaining tumor suppressor in normal epithelial breast cells.
