## Additional file 18 for "PDZ and LIM domain protein 2 plays dual and context-dependent roles in breast cancer development"

### Sheet: Sheet 0
Dataset S3: Transwell assay data for MCF7 migration and invasion measurements -
MCF7 cells with altered PDLIM2 protein levels (two biological replicates)
I.) Biological replicate No. 1 (see Sheet 1 for migration and invasion measurement results)
II.) Biological replicate No. 2 (see Sheet 2 for migration and invasion measurement results)
A) measurement device setting and raw data for Biological replicate No. 1
Application: Tecan i-control				Tecan i-control , 1.10.4.0
Device: infinite M1000Pro				Serial number: 1401004104
Firmware: V_1.05_11/2011_S3LCE_ALPHA (Nov 3 2011/09.27.24)				MAI, V_1.05_11/2011_S3LCE_ALPHA (Nov 3 2011/09.27.24)
Date:	5.2.2015
Time:	16:47:37
System				ADMIN-HP
User				admin-HP\admin
Plate				Greiner 96 Flat Bottom Transparent Polystyrol [GRE96ft.pdfx]
Plate-ID (Stacker)
Label: Label1
Mode				Fluorescence Top Reading
Multiple Reads per Well (Square (filled))				4 x 4
Multiple Reads per Well (Border)				750	µm
Excitation Wavelength				485	nm
Emission Wavelength				520	nm
Excitation Bandwidth				5	nm
Emission Bandwidth				5	nm
Gain				100	Manual
Number of Flashes				50
Flash Frequency				400	Hz
Integration Time				20	µs
Lag Time				0	µs
Settle Time				10	ms
Z-Position (Manual)				20000	µm
Start Time:	5.2.2015 16:47:38
	Temperature: 27.4 °C
Well	Mean	StDev	0;3	1;3	2;3	3;3	3;2	2;2	1;2	0;2	0;1	1;1	2;1	3;1	3;0	2;0	1;0	0;0	Description
A1	828	182	852	655	874	687	716	731	694	688	669	559	602	830	893	665	629	704	Migration	MCF7 PDLIM2 pl. + FBS, technical replicate No. 1
A2	788	215	971	786	757	916	679	460	592	1112	882	583	577	958	1147	770	956	470	Migration	MCF7 PDLIM2 pl. + FBS, technical replicate No. 1
A3	850	164	804	696	822	940	924	656	646	1080	723	709	658	1093	1147	851	958	888	Migration	MCF7 PDLIM2 pl. + FBS, technical replicate No. 1
A4	76	1	77	76	76	80	77	74	76	77	76	74	76	76	77	78	76	78	Migration	MCF7 PDLIM2 pl. - FBS, technical replicate No. 1
A5	80	3	80	81	82	85	80	82	78	79	76	76	77	81	82	78	77	78	Migration	MCF7 PDLIM2 pl. - FBS, technical replicate No. 1
A6	80	3	81	82	85	88	83	80	77	79	75	77	79	83	82	77	76	79	Migration	MCF7 PDLIM2 pl. - FBS, technical replicate No. 1
A7	741	204	333	725	816	1026	607	380	426	433	445	708	713	504	699	881	708	455	Migration	MCF7 PDLIM2 pl. + FBS, technical replicate No. 2
A8	936	204	391	632	1120	1108	695	950	451	855	420	709	944	518	998	706	1103	473	Migration	MCF7 PDLIM2 pl. + FBS, technical replicate No. 2
A9	870	209	395	640	802	936	815	757	639	492	701	573	921	566	813	979	1049	740	Migration	MCF7 PDLIM2 pl. + FBS, technical replicate No. 2
A10	83	2	89	82	85	83	83	82	83	84	84	81	81	80	82	81	80	83	Migration	MCF7 PDLIM2 pl. - FBS, technical replicate No. 2
A11	83	2	87	84	85	86	81	82	81	83	81	83	82	83	82	82	81	86	Migration	MCF7 PDLIM2 pl. - FBS, technical replicate No. 2
A12	85	4	91	88	89	90	85	84	82	86	84	81	82	82	82	80	81	86	Migration	MCF7 PDLIM2 pl. - FBS, technical replicate No. 2
B1	979	181	872	937	1016	1268	1129	927	1319	979	750	1139	931	919	1078	964	823	613	Migration	MCF7 PDLIM2 pl. + FBS, technical replicate No. 3
B2	853	178	694	940	914	1215	1002	663	837	579	734	1040	739	827	1137	810	825	693	Migration	MCF7 PDLIM2 pl. + FBS, technical replicate No. 3
B3	741	200	582	643	683	1264	1276	702	691	600	567	728	501	1065	862	650	535	506	Migration	MCF7 PDLIM2 pl. + FBS, technical replicate No. 3
B4	77	2	79	79	76	80	78	79	76	74	76	76	80	77	77	74	76	74	Migration	MCF7 PDLIM2 pl. - FBS, technical replicate No. 3
B5	75	3	76	76	76	80	77	75	73	72	71	72	74	77	79	74	71	72	Migration	MCF7 PDLIM2 pl. - FBS, technical replicate No. 3
B6	77	3	78	78	81	83	83	78	76	75	74	75	77	78	78	74	72	75	Migration	MCF7 PDLIM2 pl. - FBS, technical replicate No. 3
B7	529	154	343	439	551	401	665	445	474	277	402	512	384	592	762	520	560	443	Migration	MCF7 CTRL pl. + FBS, technical replicate No. 1
B8	545	274	710	310	667	476	504	493	432	668	329	336	490	511	493	368	522	313	Migration	MCF7 CTRL pl. + FBS, technical replicate No. 1
B9	352	236	398	213	826	387	458	422	496	479	575	629	316	452	521	483	564	710	Migration	MCF7 CTRL pl. + FBS, technical replicate No. 1
B10	84	2	88	86	86	89	85	84	83	84	84	84	81	84	84	82	81	84	Migration	MCF7 CTRL pl. - FBS, technical replicate No. 1
B11	81	2	84	83	85	82	81	83	80	81	82	78	79	79	81	80	79	79	Migration	MCF7 CTRL pl. - FBS, technical replicate No.1
B12	85	3	90	83	86	87	86	88	82	87	82	81	84	84	83	83	83	86	Migration	MCF7 CTRL pl. - FBS, technical replicate No. 1
C1	416	161	263	554	384	482	458	270	870	394	310	634	320	419	387	279	362	269	Migration	MCF7 CTRL pl. + FBS, technical replicate No. 2
C2	411	103	456	512	472	538	604	432	318	452	424	298	371	517	316	287	288	298	Migration	MCF7 CTRL pl. + FBS, technical replicate No. 2
C3	305	89	256	296	225	355	592	310	256	303	338	272	264	386	232	258	252	278	Migration	MCF7 CTRL pl. + FBS, technical replicate No. 2
C4	78	2	80	79	78	81	77	80	77	80	77	75	76	76	80	77	76	78	Migration	MCF7 CTRL pl. - FBS, technical replicate No.2
C5	78	2	81	80	80	82	81	80	76	77	75	77	77	80	79	77	76	79	Migration	MCF7 CTRL pl. - FBS, technical replicate No.2
C6	80	2	82	81	84	85	80	81	81	77	80	78	80	78	79	79	78	78	Migration	MCF7 CTRL pl. - FBS, technical replicate No.2
C7	137	37	120	122	125	189	132	119	195	124	107	238	135	126	107	120	124	106	Migration	MCF7 CTRL pl. + FBS, technical replicate No. 3
C8	234	68	204	284	170	217	342	153	215	242	213	182	209	409	197	243	289	172	Migration	MCF7 CTRL pl. + FBS, technical replicate No. 3
C9	233	104	144	203	252	291	217	155	436	161	208	510	155	186	245	134	239	196	Migration	MCF7 CTRL pl. + FBS, technical replicate No. 3
C10	85	4	86	88	90	94	87	88	87	83	82	83	85	83	81	79	80	81	Migration	MCF7 CTRL pl. - FBS, technical replicate No.3
C11	85	4	92	90	88	88	87	88	86	88	84	80	85	81	80	80	79	82	Migration	MCF7 CTRL pl. - FBS, technical replicate No.3
C12	87	4	91	90	90	99	85	89	87	88	84	81	84	84	86	85	82	86	Migration	MCF7 CTRL pl. - FBS, technical replicate No.3
D1	12	5	8	19	9	16	8	9	10	11	13	19	11	12	12	9	18	16	Migration	Empty well (filled with media only)
D2	1312	339	1430	1448	1052	1977	1404	739	1150	1048	1796	1213	1039	1152	1141	1247	1237	1918	Invasion	MCF7 PDLIM2 pl. + FBS, technical replicate No. 1
D3	1264	425	1468	1400	1357	1922	1775	862	884	1520	1102	741	868	2054	1429	721	849	1269	Invasion	MCF7 PDLIM2 pl. + FBS, technical replicate No. 1
D4	1104	385	1538	957	957	1776	1225	803	768	1624	990	731	662	1292	1777	852	735	975	Invasion	MCF7 PDLIM2 pl. + FBS, technical replicate No. 1
D5	96	6	93	95	103	107	105	101	98	91	88	95	98	101	94	94	89	87	Invasion	MCF7 PDLIM2 pl. - FBS, technical replicate No. 1
D6	92	4	90	94	94	103	96	94	92	89	90	91	90	92	91	91	89	86	Invasion	MCF7 PDLIM2 pl. - FBS, technical replicate No. 1
D7	91	5	88	90	94	103	97	95	92	88	89	88	91	93	90	89	86	84	Invasion	MCF7 PDLIM2 pl. - FBS, technical replicate No. 1
D8	1393	300	1658	1941	1765	1995	1969	1625	1419	1786	1664	1542	1535	978	1335	1254	1270	1856	Invasion	MCF7 PDLIM2 pl. + FBS, technical replicate No. 2
D9	1343	345	1402	1614	1897	2063	1645	1569	1241	1603	1463	1185	1299	1502	1218	1098	1169	1824	Invasion	MCF7 PDLIM2 pl. + FBS, technical replicate No. 2
D10	1319	366	1578	1468	1764	2042	1624	1498	1721	1249	1251	1335	1506	1477	1063	1102	972	1947	Invasion	MCF7 PDLIM2 pl. + FBS, technical replicate No. 2
D11	102	8	112	101	107	126	107	104	104	98	95	102	102	104	95	96	95	92	Invasion	MCF7 PDLIM2 pl. - FBS, technical replicate No. 2
D12	106	7	116	112	111	115	112	107	108	101	98	99	102	107	110	100	95	93	Invasion	MCF7 PDLIM2 pl. - FBS, technical replicate No. 2
E1	104	5	115	100	107	108	107	108	104	106	107	97	103	107	99	98	98	100	Invasion	MCF7 PDLIM2 pl. - FBS, technical replicate No. 2
E2	1223	356	1882	1172	976	2092	1424	889	1141	1077	1331	1144	855	1297	1182	787	924	1405	Invasion	MCF7 PDLIM2 pl. + FBS, technical replicate No. 3
E3	1123	434	1425	1140	1112	2314	1185	746	954	1261	1457	760	522	1078	1139	749	635	1489	Invasion	MCF7 PDLIM2 pl. + FBS, technical replicate No. 3
E4	1275	376	1601	1209	1507	1976	1607	1182	956	1650	1441	878	722	1241	1267	654	921	1590	Invasion	MCF7 PDLIM2 pl. + FBS, technical replicate No. 3
E5	94	4	95	90	95	99	95	94	94	92	86	95	96	101	95	91	90	89	Invasion	MCF7 PDLIM2 pl. - FBS, technical replicate No. 3
E6	95	8	96	91	98	112	103	93	94	88	86	92	91	97	109	93	91	84	Invasion	MCF7 PDLIM2 pl. - FBS, technical replicate No. 3
E7	98	12	87	93	100	107	125	121	93	89	87	96	108	96	92	93	88	87	Invasion	MCF7 PDLIM2 pl. - FBS, technical replicate No. 3
E8	775	305	405	1050	518	695	1141	773	952	459	391	981	1220	1275	867	662	655	841	Invasion	MCF7 CTRL pl. + FBS, technical replicate No. 1
E9	675	279	326	780	773	1025	794	1051	1027	504	345	1001	608	852	686	385	397	1768	Invasion	MCF7 CTRL pl. + FBS, technical replicate No. 1
E10	608	219	597	892	360	422	747	394	1080	804	640	830	410	744	403	407	549	1169	Invasion	MCF7 CTRL pl. + FBS, technical replicate No. 1
E11	106	10	130	102	108	124	109	108	104	101	96	104	111	104	107	103	97	92	Invasion	MCF7 CTRL pl. - FBS, technical replicate No. 1
E12	108	10	120	111	109	131	125	105	99	110	110	103	101	112	99	98	92	104	Invasion	MCF7 CTRL pl. - FBS, technical replicate No.1
F1	103	9	118	102	107	122	108	105	99	108	99	98	102	101	92	92	92	107	Invasion	MCF7 CTRL pl. - FBS, technical replicate No. 1
F2	702	270	683	514	525	1240	1228	538	512	1203	755	581	503	585	689	627	598	356	Invasion	MCF7 CTRL pl. + FBS, technical replicate No. 2
F3	981	434	1265	891	940	1458	2109	922	712	1128	578	771	714	1500	910	891	580	246	Invasion	MCF7 CTRL pl. + FBS, technical replicate No. 2
F4	691	178	384	688	555	1089	785	492	485	601	760	764	563	880	752	869	753	449	Invasion	MCF7 CTRL pl. + FBS, technical replicate No. 2
F5	89	3	88	89	91	96	92	92	90	88	85	87	89	89	86	87	87	83	Invasion	MCF7 CTRL pl. - FBS, technical replicate No.2
F6	86	3	85	87	91	88	88	87	88	84	82	85	85	89	82	84	86	81	Invasion	MCF7 CTRL pl. - FBS, technical replicate No.2
F7	88	3	87	90	93	92	91	91	89	87	87	87	86	88	84	89	83	82	Invasion	MCF7 CTRL pl. - FBS, technical replicate No.2
F8	820	406	484	877	1195	676	647	1535	1421	489	450	1314	1342	460	373	735	729	389	Invasion	MCF7 CTRL pl. + FBS, technical replicate No. 3
F9	822	329	585	1121	647	777	920	780	1702	882	577	1199	740	1035	642	730	506	317	Invasion	MCF7 CTRL pl. + FBS, technical replicate No. 3
F10	764	480	793	903	751	826	803	941	1361	718	400	1097	889	1029	1391	1135	676	636	Invasion	MCF7 CTRL pl. + FBS, technical replicate No. 3
F11	93	3	96	95	97	96	96	98	96	95	92	93	92	91	89	90	90	90	Invasion	MCF7 CTRL pl. - FBS, technical replicate No.3
F12	94	4	98	97	98	100	93	97	93	92	91	94	94	92	90	90	89	88	Invasion	MCF7 CTRL pl. - FBS, technical replicate No.3
G1	94	3	97	95	96	99	96	98	96	92	93	94	93	94	91	91	89	86	Invasion	MCF7 CTRL pl. - FBS, technical replicate No.3
G2	14	3	12	17	11	16	12	13	11	12	16	19	15	15	13	15	18	16	Invasion	Empty well (filled with media only)
End Time:	5.2.2015 16:52:18
B) measurement device setting and raw data for Biological replicate No. 2
Application: Tecan i-control				Tecan i-control , 1.10.4.0
Device: infinite M1000Pro				Serial number: 1401004104
Firmware: V_1.05_11/2011_S3LCE_ALPHA (Nov 3 2011/09.27.24)				MAI, V_1.05_11/2011_S3LCE_ALPHA (Nov 3 2011/09.27.24)
Date:	2015-02-19
Time:	16:50:17
System				ADMIN-HP
User				admin-HP\admin
Plate				Greiner 96 Flat Bottom Transparent Polystyrol [GRE96ft.pdfx]
Plate-ID (Stacker)
Label: Label1
Mode				Fluorescence Top Reading
Multiple Reads per Well (Square (filled))				4 x 4
Multiple Reads per Well (Border)				750	µm
Excitation Wavelength				485	nm
Emission Wavelength				520	nm
Excitation Bandwidth				5	nm
Emission Bandwidth				5	nm
Gain				100	Manual
Number of Flashes				50
Flash Frequency				400	Hz
Integration Time				20	µs
Lag Time				0	µs
Settle Time				10	ms
Z-Position (Manual)				20000	µm
Start Time:	12.2.2015 16:50:18
	Temperature: 24.8 °C
Well	Mean	StDev	0;3	1;3	2;3	3;3	3;2	2;2	1;2	0;2	0;1	1;1	2;1	3;1	3;0	2;0	1;0	0;0	Description
A1	997	84	1100	988	980	1071	979	974	1087	1095	883	976	1081	986	1108	1116	999	967	Migration	MCF7 PDLIM2 pl. + FBS, technical replicate No. 1
A2	986	76	997	889	990	988	981	970	969	1083	967	1072	985	1102	1117	1108	987	976	Migration	MCF7 PDLIM2 pl. + FBS, technical replicate No. 1
A3	956	72	951	954	1053	859	957	953	1051	1151	953	1053	852	1058	966	1060	957	957	Migration	MCF7 PDLIM2 pl. + FBS, technical replicate No. 1
A4	56	5	52	55	54	69	59	53	51	52	52	51	55	60	68	54	52	57	Migration	MCF7 PDLIM2 pl. - FBS, technical replicate No. 1
A5	57	4	53	56	55	67	56	54	53	52	54	56	56	59	62	60	54	60	Migration	MCF7 PDLIM2 pl. - FBS, technical replicate No. 1
A6	57	4	53	54	57	66	56	53	54	52	54	51	56	61	62	59	55	60	Migration	MCF7 PDLIM2 pl. - FBS, technical replicate No. 1
A7	777	79	900	988	880	871	1079	864	1017	895	863	776	881	1086	1018	816	999	797	Migration	MCF7 PDLIM2 pl. + FBS, technical replicate No. 2
A8	969	81	951	954	853	859	774	1053	851	1081	953	853	1057	956	887	1060	1057	953	Migration	MCF7 PDLIM2 pl. + FBS, technical replicate No. 2
A9	787	76	905	895	986	788	979	771	1079	983	864	1106	954	1058	916	808	1087	976	Migration	MCF7 PDLIM2 pl. + FBS, technical replicate No. 2
A10	59	2	61	61	61	63	61	58	58	57	57	57	58	59	62	58	59	62	Migration	MCF7 PDLIM2 pl. - FBS, technical replicate No. 2
A11	57	3	63	55	64	53	65	62	60	61	61	65	61	63	58	60	60	62	Migration	MCF7 PDLIM2 pl. - FBS, technical replicate No. 2
A12	56	4	53	53	66	52	53	57	64	61	54	63	58	62	53	67	63	52	Migration	MCF7 PDLIM2 pl. - FBS, technical replicate No. 2
B1	977	79	900	1088	980	971	1079	964	1117	995	963	876	981	1086	1118	916	1099	997	Migration	MCF7 PDLIM2 pl. + FBS, technical replicate No. 3
B2	969	81	1051	854	953	1059	974	1153	951	1181	853	1153	957	1156	987	960	1057	1053	Migration	MCF7 PDLIM2 pl. + FBS, technical replicate No. 3
B3	987	76	1005	975	996	888	1079	871	1069	1083	964	1172	988	1003	1016	1008	987	976	Migration	MCF7 PDLIM2 pl. + FBS, technical replicate No. 3
B4	56	4	51	55	57	64	57	55	51	51	51	56	55	59	64	52	54	56	Migration	MCF7 PDLIM2 pl. - FBS, technical replicate No. 3
B5	56	3	52	54	58	63	59	53	52	52	56	54	54	57	62	58	55	57	Migration	MCF7 PDLIM2 pl. - FBS, technical replicate No. 3
B6	59	5	56	46	51	64	68	56	52	52	56	55	56	63	52	68	54	51	Migration	MCF7 PDLIM2 pl. - FBS, technical replicate No. 3
B7	182	69	189	252	196	143	148	200	187	123	206	179	196	184	201	115	141	867	Migration	MCF7 CTRL pl. + FBS, technical replicate No. 1
B8	193	74	176	241	206	158	123	196	197	148	196	187	197	174	181	169	131	883	Migration	MCF7 CTRL pl. + FBS, technical replicate No. 1
B9	205	68	150	213	196	161	164	189	178	164	201	184	172	169	196	145	163	996	Migration	MCF7 CTRL pl. + FBS, technical replicate No. 1
B10	59	2	58	58	59	63	59	55	56	58	58	56	58	60	64	61	57	62	Migration	MCF7 CTRL pl. - FBS, technical replicate No. 1
B11	61	4	56	59	62	63	63	61	57	56	60	59	61	69	72	61	59	62	Migration	MCF7 CTRL pl. - FBS, technical replicate No.1
B12	57	6	53	64	54	58	66	54	62	53	62	55	51	67	56	55	62	60	Migration	MCF7 CTRL pl. - FBS, technical replicate No. 1
C1	172	79	190	194	197	168	175	149	188	144	178	164	178	179	176	175	133	155	Migration	MCF7 CTRL pl. + FBS, technical replicate No. 2
C2	163	64	189	192	194	177	169	139	181	143	185	183	179	164	186	145	156	154	Migration	MCF7 CTRL pl. + FBS, technical replicate No. 2
C3	165	66	181	143	185	183	179	164	150	183	186	194	177	169	139	181	143	160	Migration	MCF7 CTRL pl. + FBS, technical replicate No. 2
C4	57	4	51	54	55	58	56	57	53	55	59	54	56	58	64	63	60	58	Migration	MCF7 CTRL pl. - FBS, technical replicate No.2
C5	58	4	53	54	56	55	57	54	53	56	60	58	59	59	64	64	64	61	Migration	MCF7 CTRL pl. - FBS, technical replicate No.2
C6	62	5	55	54	56	57	64	58	58	59	63	62	56	60	62	67	64	65	Migration	MCF7 CTRL pl. - FBS, technical replicate No.2
C7	198	68	190	204	197	158	175	179	188	144	191	194	178	179	176	175	133	155	Migration	MCF7 CTRL pl. + FBS, technical replicate No. 3
C8	188	69	189	212	194	164	169	185	181	143	205	183	189	194	186	135	156	148	Migration	MCF7 CTRL pl. + FBS, technical replicate No. 3
C9	183	64	164	201	184	172	196	161	164	172	169	196	145	175	189	252	196	156	Migration	MCF7 CTRL pl. + FBS, technical replicate No. 3
C10	59	4	53	56	52	55	54	61	53	50	57	56	56	57	54	61	62	64	Migration	MCF7 CTRL pl. - FBS, technical replicate No.3
C11	61	4	53	64	51	52	65	54	56	54	58	61	54	59	53	60	62	58	Migration	MCF7 CTRL pl. - FBS, technical replicate No.3
C12	58	5	55	56	54	57	61	59	57	60	61	58	61	50	62	57	58	65	Migration	MCF7 CTRL pl. - FBS, technical replicate No.3
D1	39	5	35	36	44	37	41	39	37	40	41	38	41	40	39	37	38	36	Migration	Empty well (filled with media only)
D2	1687	89	1658	1704	1761	1682	1754	1879	1676	1526	1721	1674	1759	1615	1742	1633	1730	1609	Invasion	MCF7 PDLIM2 pl. + FBS, technical replicate No. 1
D3	1736	145	1751	1694	1786	1679	1654	1787	1618	1539	1621	1736	1669	1816	1630	1712	1713	1776	Invasion	MCF7 PDLIM2 pl. + FBS, technical replicate No. 1
D4	1766	93	1663	1754	1771	1672	1754	1667	1685	1702	1560	1765	1665	1866	1669	1766	1764	1666	Invasion	MCF7 PDLIM2 pl. + FBS, technical replicate No. 1
D5	57	4	51	54	55	58	56	57	53	50	57	56	56	57	54	61	62	60	Invasion	MCF7 PDLIM2 pl. - FBS, technical replicate No. 1
D6	57	6	53	64	54	58	66	54	62	53	62	55	51	67	56	55	62	43	Invasion	MCF7 PDLIM2 pl. - FBS, technical replicate No. 1
D7	66	4	60	61	58	68	70	69	57	63	66	59	64	62	64	69	72	64	Invasion	MCF7 PDLIM2 pl. - FBS, technical replicate No. 1
D8	1879	99	1808	1694	1681	1702	1894	1859	1686	1778	1964	1997	1712	1875	1732	1668	1890	1659	Invasion	MCF7 PDLIM2 pl. + FBS, technical replicate No. 2
D9	1826	95	1972	1854	1697	1712	1775	1932	1618	1839	1621	1736	1669	1816	1839	1621	1736	1776	Invasion	MCF7 PDLIM2 pl. + FBS, technical replicate No. 2
D10	1903	83	1694	1681	1802	1672	1954	1867	1685	1859	1886	1978	1865	1866	1821	1736	1869	1816	Invasion	MCF7 PDLIM2 pl. + FBS, technical replicate No. 2
D11	65	2	64	54	67	66	64	64	64	65	63	62	67	60	65	71	64	64	Invasion	MCF7 PDLIM2 pl. - FBS, technical replicate No. 2
D12	64	4	60	54	69	68	54	64	64	62	57	62	64	63	61	61	62	60	Invasion	MCF7 PDLIM2 pl. - FBS, technical replicate No. 2
E1	66	3	63	54	71	72	64	67	65	62	60	65	65	66	69	66	64	41	Invasion	MCF7 PDLIM2 pl. - FBS, technical replicate No. 2
E2	1707	94	1662	1715	1661	1708	1657	1851	1871	1513	1629	1679	1699	1678	1702	1619	1790	1653	Invasion	MCF7 PDLIM2 pl. + FBS, technical replicate No. 3
E3	1697	115	1651	1794	1736	1685	1671	1756	1632	1516	1721	1634	1657	1716	1689	1723	1703	1754	Invasion	MCF7 PDLIM2 pl. + FBS, technical replicate No. 3
E4	1757	106	1687	1659	1798	1676	1742	1691	1585	1804	1578	1776	1643	1756	1697	1776	1734	1688	Invasion	MCF7 PDLIM2 pl. + FBS, technical replicate No. 3
E5	66	3	64	54	66	73	64	66	62	65	63	66	63	66	73	67	63	65	Invasion	MCF7 PDLIM2 pl. - FBS, technical replicate No. 3
E6	68	9	64	54	68	95	59	63	65	62	60	64	64	75	77	62	63	65	Invasion	MCF7 PDLIM2 pl. - FBS, technical replicate No. 3
E7	67	4	65	54	66	81	63	67	65	66	62	69	64	70	72	66	65	65	Invasion	MCF7 PDLIM2 pl. - FBS, technical replicate No. 3
E8	516	75	590	474	478	466	454	476	542	475	502	521	470	483	481	461	423	387	Invasion	MCF7 CTRL pl. + FBS, technical replicate No. 1
E9	492	65	522	504	471	467	484	485	512	522	453	492	486	475	483	445	418	434	Invasion	MCF7 CTRL pl. + FBS, technical replicate No. 1
E10	488	50	533	496	523	506	493	502	519	483	491	505	479	489	473	395	391	466	Invasion	MCF7 CTRL pl. + FBS, technical replicate No. 1
E11	63	3	60	54	65	72	64	65	64	62	60	62	61	62	66	62	59	63	Invasion	MCF7 CTRL pl. - FBS, technical replicate No. 1
E12	63	2	61	54	66	67	63	64	64	61	60	63	62	62	65	62	61	60	Invasion	MCF7 CTRL pl. - FBS, technical replicate No.1
F1	62	5	55	54	56	57	64	58	58	59	63	62	56	60	62	67	64	65	Invasion	MCF7 CTRL pl. - FBS, technical replicate No. 1
F2	556	71	590	534	472	561	487	586	587	545	462	578	570	413	501	471	436	497	Invasion	MCF7 CTRL pl. + FBS, technical replicate No. 2
F3	522	68	572	514	486	567	496	585	579	539	453	592	466	496	523	441	518	465	Invasion	MCF7 CTRL pl. + FBS, technical replicate No. 2
F4	538	58	563	526	513	528	478	552	565	543	431	575	454	468	493	485	481	512	Invasion	MCF7 CTRL pl. + FBS, technical replicate No. 2
F5	63	2	60	54	65	72	64	65	64	62	60	62	61	62	66	62	59	63	Invasion	MCF7 CTRL pl. - FBS, technical replicate No.2
F6	65	6	64	54	65	67	64	64	63	62	63	64	66	64	71	67	65	68	Invasion	MCF7 CTRL pl. - FBS, technical replicate No.2
F7	63	3	60	54	65	72	64	65	64	62	60	62	61	62	66	62	59	61	Invasion	MCF7 CTRL pl. - FBS, technical replicate No.2
F8	566	71	526	528	491	561	514	586	563	561	468	528	555	413	511	489	436	477	Invasion	MCF7 CTRL pl. + FBS, technical replicate No. 3
F9	535	68	558	498	486	577	496	564	555	545	473	569	478	496	523	441	526	505	Invasion	MCF7 CTRL pl. + FBS, technical replicate No. 3
F10	517	58	516	526	536	586	576	545	572	528	439	565	454	468	453	592	466	521	Invasion	MCF7 CTRL pl. + FBS, technical replicate No. 3
F11	66	3	54	64	66	73	59	66	63	61	63	66	63	66	70	70	63	68	Invasion	MCF7 CTRL pl. - FBS, technical replicate No.3
F12	63	2	61	54	66	66	63	74	64	61	70	63	72	62	58	62	61	60	Invasion	MCF7 CTRL pl. - FBS, technical replicate No.3
G1	61	4	53	64	51	52	65	54	56	54	58	61	54	59	53	60	62	61	Invasion	MCF7 CTRL pl. - FBS, technical replicate No.3
G2	37	5	31	39	40	38	33	39	38	37	31	40	38	39	37	36	38	36	Invasion	Empty well (filled with media only)
End Time:	19.2.2015 16:54:58

### Sheet: Sheet 1
A)																		B)
				MCF7 migration - Transwell assay															MCF7 invasion - Transwell assay
	(A) Effect of PDLIM2 overexpression (PDLIM2 pl.) on migration of MCF7 cells (in comparison with control cells with endogenous PDLIM2 levels (CTRL pl.)) measured by Transwell assay. (B) Effect of PDLIM2 overexpression (PDLIM2 pl.) on invasiveness of MCF7 cells (in comparison with control cells with endogenous PDLIM2 levels (CTRL pl.)).

### Sheet: Sheet 2
A)																		B)
				MCF7 migration - Transwell assay															MCF7 invasion - Transwell assay
	(A) Effect of PDLIM2 overexpression (PDLIM2 pl.) on migration of MCF7 cells (in comparison with control cells with endogenous PDLIM2 levels (CTRL pl.)) measured by Transwell assay. (B) Effect of PDLIM2 overexpression (PDLIM2 pl.) on invasiveness of MCF7 cells (in comparison with control cells with endogenous PDLIM2 levels (CTRL pl.)).
