## Additional file 19 for "PDZ and LIM domain protein 2 plays dual and context-dependent roles in breast cancer development"

### Sheet: Sheet 0
Dataset S4: Transwell assay data for MCF10A migration measurements -
MCF10A cells with altered PDLIM2 protein levels (two biological replicates)
I.) Biological replicate No. 1 (see Sheet 1 for migration measurement results)
II.) Biological replicate No. 2 (see Sheet 2 for migration measurement results)
A) measurement device setting and raw data for Biological replicate No. 1
Application: Tecan i-control				Tecan i-control , 1.10.4.0
Device: infinite M1000Pro				Serial number: 1401004104
Firmware: V_1.05_11/2011_S3LCE_ALPHA (Nov 3 2011/09.27.24)				MAI, V_1.05_11/2011_S3LCE_ALPHA (Nov 3 2011/09.27.24)
Date:	2015-06-25
Time:	8:12:23
System				TECAN
User				RECAMO\ruckova
Plate				Greiner 96 Flat Bottom Transparent Polystyrol [GRE96ft.pdfx]
Plate-ID (Stacker)
Label: Label1
Mode				Fluorescence Top Reading
Multiple Reads per Well (Square (filled))				4 x 4
Multiple Reads per Well (Border)				750	µm
Excitation Wavelength				485	nm
Emission Wavelength				520	nm
Excitation Bandwidth				5	nm
Emission Bandwidth				5	nm
Gain				100	Manual
Number of Flashes				50
Flash Frequency				400	Hz
Integration Time				20	µs
Lag Time				0	µs
Settle Time				10	ms
Z-Position (Manual)				20000	µm
Start Time:	25.6.2015 8:12:24
	Temperature: 24.3 °C
Well	Mean	StDev	0;3	1;3	2;3	3;3	3;2	2;2	1;2	0;2	0;1	1;1	2;1	3;1	3;0	2;0	1;0	0;0		Description
A1	1585	208	1087	1276	1190	1080	1374	1514	1465	1294	1350	1638	1785	1548	1308	1596	1530	1130		MCF10 PDLIM2 pl. + FBS, Tech. Repl. No. 1
A2	1606	208	1078	1413	1524	1525	1856	1784	1688	1445	1634	1815	1829	1717	1505	1782	1685	1410		MCF10 PDLIM2 pl. + FBS, Tech. Repl. No. 1
A3	1644	273	1121	1600	1864	1727	1816	2012	1816	1388	1377	1849	2010	1738	1453	1681	1700	1160		MCF10 PDLIM2 pl. + FBS, Tech. Repl. No. 2
A4	1626	216	1394	1660	1700	1488	1819	2048	1984	1604	1665	1930	2103	1748	1523	1746	1794	1407		MCF10 PDLIM2 pl. + FBS, Tech. Repl. No. 2
A5	1675	246	1559	1739	1750	1638	1955	1886	1740	1670	1345	1574	2029	1954	1545	1804	1562	1054		MCF10 PDLIM2 pl. + FBS, Tech. Repl. No. 3
A6	1645	313	1303	1520	1701	1795	2133	1858	1572	1365	1307	1602	1976	2131	1756	1796	1515	989		MCF10 PDLIM2 pl. + FBS, Tech. Repl. No. 3
A7	519	243	317	788	764	625	899	53	40	437	581	1028	220	896	528	632	760	293		MCF10 PDLIM2 pl. - FBS, Tech. Repl. No. 1
A8	516	366	239	898	962	644	608	363	315	530	488	544	253	985	605	758	724	140		MCF10 PDLIM2 pl. - FBS, Tech. Repl. No. 2
A9	567	503	518	313	604	328	833	844	822	290	253	543	807	679	340	145	327	661		MCF10 PDLIM2 pl. - FBS, Tech. Repl. No. 3
A10	2103	191	1893	2059	2181	2151	2263	2292	2106	1980	1833	2178	2361	2341	2147	2174	2033	1649		MCF10 CTRL pl. + FBS, Tech. Repl. No. 1
A11	2101	331	1504	1924	2063	1976	2183	2455	2373	1699	1811	2577	2586	2315	2054	2286	2196	1620		MCF10 CTRL pl. + FBS, Tech. Repl. No. 1
A12	2239	288	2004	2424	2563	2476	2683	2955	2873	2199	2311	3077	3086	2815	2554	2786	2696	2120		MCF10 CTRL pl. + FBS, Tech. Repl. No. 2
B1	2030	307	1739	2088	2331	2309	2312	2263	2012	1694	1538	1945	2351	2456	2139	2013	1824	1464		MCF10 CTRL pl. + FBS, Tech. Repl. No. 2
B2	2071	201	1715	2076	2261	2299	2350	2280	2065	1729	1660	1979	2239	2275	1906	1878	1764	1464		MCF10 CTRL pl. + FBS, Tech. Repl. No. 3
B3	1996	275	1215	1576	1761	1799	1850	1780	1565	1229	1160	1479	1739	1775	1406	1378	1264	964		MCF10 CTRL pl. + FBS, Tech. Repl. No. 3
B4	550	248	295	704	832	834	745	749	546	346	155	443	717	798	645	546	427	25		MCF10 CTRL pl. - FBS, Tech. Repl. No. 1
B5	498	134	272	484	537	653	580	492	531	393	488	586	608	699	561	502	402	180		MCF10 CTRL pl. - FBS, Tech. Repl. No. 2
B6	514	214	156	526	663	788	721	748	642	301	384	494	633	717	606	418	319	100		MCF10 CTRL pl. - FBS, Tech. Repl. No. 3
B7	2647	467	1814	2685	2898	2691	2828	3131	2972	2026	1963	2979	3026	2676	2267	2635	2533	1634		MCF10A PDLIM2 siRNA + FBS, Tech. Repl. No. 1
B8	2701	602	1801	2824	3254	3129	3370	3637	3097	2060	2000	3096	3445	3129	2512	2980	2732	1752		MCF10A PDLIM2 siRNA + FBS, Tech. Repl. No. 1
B9	2584	480	1863	2744	3109	2886	2962	3197	2996	2032	2032	2879	3042	2679	2213	2570	2437	1700		MCF10A PDLIM2 siRNA + FBS, Tech. Repl. No. 2
B10	2588	240	2264	2482	2660	2750	2814	2688	2477	2249	2196	2412	2648	2787	2628	2480	2270	2000		MCF10A PDLIM2 siRNA + FBS, Tech. Repl. No. 2
B11	2746	201	2599	2943	2960	3055	3115	2933	2874	2668	2630	2780	2920	3086	2980	2943	2629	2421		MCF10A PDLIM2 siRNA + FBS, Tech. Repl. No. 3
B12	2664	298	2221	2574	2796	2945	3019	2806	2561	2254	2191	2510	2690	2906	2644	2575	2324	2005		MCF10A PDLIM2 siRNA + FBS, Tech. Repl. No. 3
C1	611	272	233	778	890	891	897	896	750	314	264	625	690	838	623	560	461	59		MCF10A PDLIM2 siRNA - FBS, Tech. Repl. No. 1
C2	592	261	219	685	840	903	878	738	525	238	293	545	737	873	761	667	483	94		MCF10A PDLIM2 siRNA - FBS, Tech. Repl. No. 2
C3	504	291	205	747	862	799	782	768	610	248	104	455	639	699	528	474	274	134		MCF10A PDLIM2 siRNA - FBS, Tech. Repl. No. 3
C4	1990	447	1198	1776	2178	2195	2463	2519	2106	1364	1519	2229	2569	2312	1925	2171	2077	1234		MCF10A CTRL siRNA + FBS, Tech. Repl. No. 1
C5	1915	379	1321	1839	2114	2141	2350	2314	2031	1413	1478	2135	2335	2324	1804	1956	1878	1212		MCF10A CTRL siRNA + FBS, Tech. Repl. No. 1
C6	1917	384	1178	1853	2227	2107	2285	2439	2108	1450	1564	2148	2305	2198	1774	1968	1797	1269		MCF10A CTRL siRNA + FBS, Tech. Repl. No. 2
C7	1966	282	1744	1995	2129	2199	2212	2097	2051	1909	1830	2025	2058	2087	1828	1906	1899	1646		MCF10A CTRL siRNA + FBS, Tech. Repl. No. 2
C8	1976	162	1844	1995	2129	2199	2212	2097	2151	1909	1730	2025	2058	2087	1728	1906	1799	1746		MCF10A CTRL siRNA + FBS, Tech. Repl. No. 3
C9	1901	270	2263	1672	1844	1846	2009	2134	1881	1625	1741	2077	2322	2210	2166	2127	1895	1506		MCF10A CTRL siRNA + FBS, Tech. Repl. No. 3
C10	566	210	450	686	856	843	774	772	799	460	398	536	506	649	454	357	392	126		MCF10A CTRL siRNA - FBS, Tech. Repl. No. 1
C11	573	157	400	729	763	809	772	699	635	561	457	475	558	680	468	455	426	286		MCF10A CTRL siRNA - FBS, Tech. Repl. No. 2
C12	591	248	252	716	737	722	922	966	770	406	371	468	714	843	590	511	374	98		MCF10A CTRL siRNA - FBS, Tech. Repl. No. 3
D1	2160	296	1933	2377	2284	1836	2574	2776	2578	2163	2161	2513	2550	2455	1930	2137	2039	1849		non-transfected MCF10A + FBS, Tech. Rep. No. 1
D2	2185	348	1822	2411	2622	2562	2745	2589	2245	1865	1879	2239	2379	2576	2120	2150	2030	1522		non-transfected MCF10A + FBS, Tech. Rep. No. 1
D3	2198	293	1449	2026	2198	2025	2213	2283	2226	1777	1679	2104	2164	2050	1876	2062	1787	1257		non-transfected MCF10A + FBS, Tech. Rep. No. 2
D4	2177	256	1743	2113	2164	2032	2215	2576	2368	1978	2024	2449	2489	2216	1722	2052	2096	1797		non-transfected MCF10A + FBS, Tech. Rep. No. 2
D5	2081	313	1767	2197	2323	2320	2446	2411	2062	1719	1721	1814	2008	2223	1825	1860	1557	1441		non-transfected MCF10A + FBS, Tech. Rep. No. 3
D6	2190	397	1928	2344	2495	2535	2764	2704	2674	1949	1934	2584	2794	2634	2222	2401	2136	1348		non-transfected MCF10A + FBS, Tech. Rep. No. 3
D7	553	166	346	459	440	187	593	758	733	531	747	740	724	549	375	504	617	542		non-transfected MCF10A - FBS, Tech. Rep. No. 1
D8	597	278	59	377	618	445	823	938	813	351	391	778	1019	921	581	703	512	217		non-transfected MCF10A - FBS, Tech. Rep. No. 2
D9	581	418	89	404	787	650	880	849	796	404	413	835	834	569	488	525	356	588		non-transfected MCF10A - FBS, Tech. Rep. No. 3
D10	135	8	152	139	136	147	137	128	130	139	132	127	126	133	135	131	125	141		empty well (filled with media only)
D11	133	7	147	138	136	139	136	132	128	134	133	120	125	131	133	130	122	140		empty well (filled with media only)
D12	132	8	146	137	134	147	130	131	127	139	123	121	126	132	137	129	120	135		empty well (filled with media only)
End Time:	25.6.2015 8:15:56
B) measurement device setting and raw data for Biological replicate No. 2
Application: Tecan i-control				Tecan i-control , 1.10.4.0
Device: infinite M1000Pro				Serial number: 1401004104
Firmware: V_1.05_11/2011_S3LCE_ALPHA (Nov 3 2011/09.27.24)				MAI, V_1.05_11/2011_S3LCE_ALPHA (Nov 3 2011/09.27.24)
Date:	2015-07-28
Time:	9:08:52
System				TECAN
User				RECAMO\durech
Plate				Greiner 96 Flat Bottom Transparent Polystyrol [GRE96ft.pdfx]
Plate-ID (Stacker)
Label: Label1
Mode				Fluorescence Top Reading
Multiple Reads per Well (Square (filled))				4 x 4
Multiple Reads per Well (Border)				750	µm
Excitation Wavelength				485	nm
Emission Wavelength				520	nm
Excitation Bandwidth				5	nm
Emission Bandwidth				5	nm
Gain				100	Manual
Number of Flashes				50
Flash Frequency				400	Hz
Integration Time				20	µs
Lag Time				0	µs
Settle Time				10	ms
Z-Position (Manual)				20000	µm
Start Time:	28.7.2015 9:08:54
	Temperature: 22.9 °C
Well	Mean	StDev	0;3	1;3	2;3	3;3	3;2	2;2	1;2	0;2	0;1	1;1	2;1	3;1	3;0	2;0	1;0	0;0		Description
C4	611	168	335	557	595	545	649	841	792	432	456	845	876	662	551	672	603	365		non-transfected MCF10A + FBS, Tech. Rep. No. 1
C5	397	130	190	367	420	369	423	567	487	236	221	528	634	444	366	471	411	215		non-transfected MCF10A + FBS, Tech. Rep. No. 1
C6	559	219	211	469	575	462	632	918	677	311	312	744	968	582	552	709	560	268		non-transfected MCF10A + FBS, Tech. Rep. No. 2
C7	448	158	211	398	511	424	510	713	597	253	250	563	684	506	441	508	393	204		non-transfected MCF10A + FBS, Tech. Rep. No. 2
C8	427	165	167	377	478	412	572	709	507	212	235	521	674	539	384	466	386	189		non-transfected MCF10A + FBS, Tech. Rep. No. 3
C9	407	148	172	347	488	450	511	644	479	223	208	474	617	499	396	469	359	179		non-transfected MCF10A + FBS, Tech. Rep. No. 3
C10	257	205	290	301	407	327	465	616	488	144	226	333	439	324	132	209	108	225		MCF10 CTRL pl. - FBS, Tech. Repl. No. 1
C11	195	168	222	123	251	219	347	423	342	117	106	274	408	348	200	240	199	207		MCF10 CTRL pl. - FBS, Tech. Repl. No. 2
C12	175	156	224	135	240	237	358	405	305	114	287	238	353	272	111	210	107	210		MCF10 CTRL pl. - FBS, Tech. Repl. No. 3
D4	686	105	235	387	494	381	473	544	448	268	262	419	466	509	434	332	328	198		MCF10 CTRL pl. + FBS, Tech. Repl. No. 1
D5	698	123	201	398	525	374	432	607	546	257	253	561	457	421	361	404	348	227		MCF10 CTRL pl. + FBS, Tech. Repl. No. 1
D6	610	92	159	280	327	301	392	445	338	191	194	371	442	402	280	329	333	180		MCF10 CTRL pl. + FBS, Tech. Repl. No. 2
D7	600	158	224	425	578	454	447	694	561	244	243	461	636	363	307	335	267	167		MCF10 CTRL pl. + FBS, Tech. Repl. No. 2
D8	655	84	237	439	445	399	343	447	501	273	256	394	386	364	336	348	299	206		MCF10 CTRL pl. + FBS, Tech. Repl. No. 3
D9	645	92	206	380	383	359	451	474	404	233	223	366	449	446	330	339	269	209		MCF10 CTRL pl. + FBS, Tech. Repl. No. 3
D10	285	212	221	215	280	199	398	543	465	180	112	509	570	391	239	434	336	293		MCF10A PDLIM2 siRNA - FBS, Tech. Repl. No. 1
D11	283	178	297	205	373	365	467	542	390	161	163	376	488	408	245	352	201	297		MCF10A PDLIM2 siRNA - FBS, Tech. Repl. No. 2
D12	207	36	149	181	232	239	267	261	214	166	181	202	242	228	189	206	193	153		MCF10A PDLIM2 siRNA - FBS, Tech. Repl. No. 3
E4	843	284	391	722	877	784	1056	1256	1049	525	533	1015	1342	1014	802	932	805	386		MCF10A PDLIM2 siRNA + FBS, Tech. Repl. No. 1
E5	810	290	367	649	917	793	960	1265	857	484	452	999	1281	1012	805	1025	743	351		MCF10A PDLIM2 siRNA + FBS, Tech. Repl. No. 1
E6	749	230	356	633	787	732	927	1046	821	471	489	883	1093	966	784	928	682	381		MCF10A PDLIM2 siRNA + FBS, Tech. Repl. No. 2
E7	791	273	340	612	785	719	940	1110	884	471	462	973	1219	1058	895	1023	803	364		MCF10A PDLIM2 siRNA + FBS, Tech. Repl. No. 2
E8	707	232	327	534	691	730	880	986	787	425	428	854	1076	892	749	891	723	344		MCF10A PDLIM2 siRNA + FBS, Tech. Repl. No. 3
E9	711	217	360	587	676	660	870	957	840	463	455	861	1002	942	796	883	680	346		MCF10A PDLIM2 siRNA + FBS, Tech. Repl. No. 3
E10	285	197	118	275	505	417	531	606	403	167	168	305	463	364	155	230	180	266		MCF10 PDLIM2 pl. - FBS, Tech. Repl. No. 1
E11	252	180	297	204	350	351	499	528	283	141	117	271	451	416	246	262	148	260		MCF10 PDLIM2 pl. - FBS, Tech. Repl. No. 2
E12	255	202	224	148	105	267	115	304	356	284	220	491	550	393	427	525	401	216		MCF10 PDLIM2 pl. - FBS, Tech. Repl. No. 3
F4	486	261	130	622	712	602	752	682	672	357	205	589	654	713	466	499	312	285		MCF10 PDLIM2 pl. + FBS, Tech. Repl. No. 1
F5	420	335	274	600	728	549	744	813	691	399	227	475	668	661	391	444	227	319		MCF10 PDLIM2 pl. + FBS, Tech. Repl. No. 1
F6	428	293	231	446	655	611	747	795	489	202	398	472	683	728	473	455	496	370		MCF10 PDLIM2 pl. + FBS, Tech. Repl. No. 2
F7	349	280	391	386	536	381	518	721	618	146	276	541	667	446	285	414	253	390		MCF10 PDLIM2 pl. + FBS, Tech. Repl. No. 2
F8	389	267	298	449	531	548	689	685	556	140	135	531	596	619	355	397	255	292		MCF10 PDLIM2 pl. + FBS, Tech. Repl. No. 3
F9	434	234	247	230	364	421	551	469	379	132	211	335	409	415	215	200	350	287		MCF10 PDLIM2 pl. + FBS, Tech. Repl. No. 3
F10	285	212	221	215	280	199	398	543	465	180	112	509	570	391	239	434	336	293		MCF10A CTRL siRNA - FBS, Tech. Repl. No. 1
F11	255	202	224	148	105	267	115	304	356	284	220	491	550	393	427	525	401	216		MCF10A CTRL siRNA - FBS, Tech. Repl. No. 2
F12	342	201	207	233	233	244	353	460	479	126	262	589	640	430	445	572	423	177		MCF10A CTRL siRNA - FBS, Tech. Repl. No. 3
G4	592	86	479	574	655	625	667	755	610	506	486	611	726	625	562	605	532	459		MCF10A CTRL siRNA + FBS, Tech. Repl. No. 1
G5	574	68	466	541	570	570	625	682	582	500	515	630	690	593	549	645	558	471		MCF10A CTRL siRNA + FBS, Tech. Repl. No. 1
G6	489	29	446	474	493	506	527	520	487	451	460	498	540	516	481	504	472	445		MCF10A CTRL siRNA + FBS, Tech. Repl. No. 2
G7	572	82	622	590	627	716	609	495	464	621	702	623	525	572	533	448	467	573		MCF10A CTRL siRNA + FBS, Tech. Repl. No. 2
G8	533	56	538	581	619	569	470	468	584	623	563	496	547	509	442	471	505	628		MCF10A CTRL siRNA + FBS, Tech. Repl. No. 3
G9	538	55	573	628	536	485	465	567	606	598	560	567	493	443	567	493	443	536		MCF10A CTRL siRNA + FBS, Tech. Repl. No. 3
G10	197	43	134	179	261	262	226	243	201	156	151	206	239	231	178	181	170	135		non-transfected MCF10A - FBS, Tech. Rep. No. 1
G11	182	21	146	170	199	203	200	200	171	169	160	186	214	203	193	184	165	147		non-transfected MCF10A - FBS, Tech. Rep. No. 2
G12	211	148	150	156	265	241	367	305	347	88	70	281	383	318	121	205	123	30		non-transfected MCF10A - FBS, Tech. Rep. No. 3
H4	34	3	48	37	38	40	38	30	30	34	31	25	27	35	41	28	29	35		empty well (filled with media only)
H5	34	4	49	43	34	50	40	30	31	39	23	24	24	32	43	24	20	31		empty well (filled with media only)
H6	31	3	42	35	36	45	35	28	27	37	28	16	24	32	33	24	18	30		empty well (filled with media only)
End Time:	28.7.2015 9:11:35

### Sheet: Sheet 1
	Biological replicate No. 1: Effects of PDLIM2 protein level modulations on MCF10A cell migration. PDLIM2 protein levels were modulated by siRNA suppression (PDLIM2 siRNA)
	compared to the control (CTRL siRNA) or by PDLIM2 overexpression (PDLIM2 pl.) compared to the control (CTRL pl.) Conditions without fetal bovine serum as a chemoattractant (-FBS) serve as negative controls.

### Sheet: Sheet 2
				A - non-transfected MCF10A + FBS; B - CTRL pl. -FBS; C - CTRL pl. +FBS; D - PDLIM2 siRNA -FBS; E - PDLIM2 siRNA +FBS; F - PDLIM2 pl. -FBS;
				G - PDLIM2 pl +FBS; H - CTRL siRNA -FBS; I - CTRL siRNA +FBS; J - non-transfected MCF10A -FBS.
				Biological replicate No. 2: Effects of PDLIM2 protein level modulations on MCF10A cell migration. PDLIM2 protein levels were modulated
				by siRNA suppression (PDLIM2 siRNA) compared to the control (CTRL siRNA) or by PDLIM2 overexpression (PDLIM2 pl.) compared to the control (CTRL pl.)
				Conditions without fetal bovine serum as a chemoattractant (-FBS) serve as negative controls.
